# RTEL1 and MCM10 overcome topological stress during vertebrate replication termination

**DOI:** 10.1101/2022.01.27.478093

**Authors:** Lillian V. Campos, Briana H. Greer, Darren R. Heintzman, Tamar Kavlashvili, W. Hayes McDonald, Kristie Lindsey Rose, Brandt F. Eichman, James M. Dewar

## Abstract

Topological stress can cause replication forks to stall as they converge upon one another during termination of vertebrate DNA synthesis. However, replication forks ultimately overcome topological stress and complete DNA synthesis, suggesting that alternative mechanisms can overcome topological stress. We performed a proteomic analysis of converging replication forks that were stalled by topological stress in *Xenopus* egg extracts. We found that the helicase RTEL1 and the replisome protein MCM10 were highly enriched on DNA under these conditions. We show that RTEL1 normally plays a minor role during fork convergence while the role of MCM10 is normally negligible. However, RTEL1 and MCM10 both become crucially important for fork convergence under conditions of topological stress. RTEL1 and MCM10 exert non-additive effects on fork convergence and physically interact, suggesting that they function together. Furthermore, RTEL1 and MCM10 do not impact topoisomerase activity but do promote fork progression through a replication barrier. Thus, RTEL1 and MCM10 appear to play a general role in promoting progression of stalled forks, including when forks stall during termination. Overall, our data identify an alternate mechanism of termination involving RTEL1 and MCM10 that can be used to complete DNA synthesis under conditions of topological stress.
