## Supplemental Table S2 for "RTEL1 and MCM10 overcome topological stress during vertebrate replication termination"

### Sheet: Legend
Supplemental Table S2: Pairwise comparisons of protein abundance following inactivation of topoisomerase II
Pairwise analyses were performed to compare protein abundance in the TOP2α depletion and TOP2-i condition conditions relative to the control (mock) condition. Fold change relative to the control (logFC) is expressed on a log2 scale. P values (P_value) were calculated using a modified t-test with the Bonferroni–Holm correction for multiple comparisons applied. Only proteins detected in both compar…

### Sheet: TOP2alpha depletion
id	logFC	P_Value
KW11_Step3_001277|mcm10	5.65454	2.4731e-06
KW11_Step3_009066|flna;KW11_Step3_004158|flnc;KW11_Step3_009190|flnb	5.58343	0.00074351
KW11_Step3_009504|rtel1	5.3552	1.09316e-05
KW11_Step3_011087|rfc1	3.9941	5.9126e-06
KW11_Step3_005720|dpod1	3.74004	2.123e-07
KW11_Step3_000608|dpod2	3.61959	2.515e-07
KW11_Step3_002477|zn271;KW11_Step0_038119|zn721	3.28274	1.3312e-06
KW11_Step3_002225|tipin	2.92971	0.00147277
KW11_Step3_007310|ctf8	2.80569	6.3482e-06
KW11_Step3_000487|ctf18	2.75735	1.30997e-05
KW11_Step3_007237|dpoa2	2.65793	0.000192419
KW11_Step3_000389|clspn	2.64349	6.308e-07
KW11_Step3_000611|dpola	2.64179	1.32875e-05
KW11_Step3_008005|pri1	2.6347	0.000133068
KW11_Step3_000721|exo1	2.61867	1.99224e-05
KW11_Step3_003010|dpoe2	2.44191	3.346e-06
KW11_Step3_007210|pri2	2.42866	1.77841e-05
KW11_Step3_007624|dpoe4	2.40377	0.00146765
KW11_Step3_002527|sld5	2.37148	4.61552e-05
KW11_Step3_008435|tim	2.37126	1.14218e-05
KW11_Step3_000542|dcc1	2.34265	3.32399e-05
KW11_Step3_002842|psf1	2.24283	2.68899e-05
KW11_Step3_001282|mcm5a	2.23231	2.1772e-06
KW11_Step3_000268|cdc45	2.22548	0.000264845
KW11_Step3_001278|mcm2	2.21953	5.80641e-05
KW11_Step3_005462|dpoe1	2.1647	3.23138e-05
KW11_Step3_002845|psf3	2.1441	2.4439e-06
KW11_Step3_001279|mcm3m;KW11_Step3_001280|mcm3	2.13545	2.35106e-05
KW11_Step3_010568|rmi2	2.11414	0.0133522
KW11_Step3_001283|mcm6;KW11_Step3_001274|mc6za;KW11_Step3_007974|mcm8	2.08163	0.000167645
KW11_Step3_006247|rfc3	2.07474	2.8426e-06
KW11_Step3_003027|dpod3	2.07283	0.00754921
KW11_Step3_001281|mcm4	2.02627	4.22608e-05
KW11_Step3_006107|rfc5	2.01484	5.8202e-06
KW11_Step3_001284|mcm7	1.99328	2.41141e-05
KW11_Step3_003066|rfc4	1.97403	1.44572e-05
KW11_Step3_004964|rfa3	1.96974	1.51564e-05
KW11_Step3_001723|psf2	1.93206	0.000102257
KW11_Step3_007790|rfc2	1.91998	1.82486e-05
KW11_Step3_006654|fancc	1.75614	0.031632
KW11_Step3_010136|hirp3	1.74924	1.7952e-05
KW11_Step3_001807|rfa1	1.73931	2.3557e-06
KW11_Step3_005310|rfa2	1.65875	2.39931e-05
P60712;KW11_Step3_000030|actg	1.58024	0.000401924
KW11_Step3_005557|top3a	1.55083	1.48565e-05
KW11_Step3_008824|traip	1.51722	0.00020396
KW11_Step3_001846|rmi1	1.39568	2.14702e-05
KW11_Step3_000173|blm	1.3533	0.000208869
KW11_Step3_002276|top1	1.31883	0.000678325
KW11_Step3_008684|rl35	1.26134	0.016244
KW11_Step3_002397|wdhd1	1.22201	0.00122251
KW11_Step3_004060|wdr43	1.18266	0.00313259
KW11_Step3_008284|cir1a	1.16784	0.000280777
KW11_Step3_009099|heat1	1.15132	8.37895e-05
KW11_Step3_010357|cdyl1	1.10939	0.000104119
KW11_Step0_151192|zik1	1.08014	0.0029681
KW11_Step3_007095|ssf1	1.05219	0.128297
KW11_Step3_008213|esco2	0.983439	0.000209474
KW11_Step3_002345|ubf1b	0.975677	0.000831796
KW11_Step3_004621|fancg	0.966856	0.000282903
KW11_Step0_030898|rs21	0.960833	0.0284646
KW11_Step3_008968|fancl	0.938262	0.00042956
KW11_Step3_013927|fancb	0.922176	0.000268575
KW11_Step3_006217|fp100	0.917134	0.000224247
KW11_Step3_007055|fancm	0.91165	0.000269939
KW11_Step3_005806|tasp1	0.891054	0.00189242
KW11_Step3_009479|rnc	0.843012	0.00344757
KW11_Step3_001880|rs12	0.838558	0.040117
KW11_Step3_007846|pa2g4	0.816685	0.00238831
KW11_Step3_002362|utp15	0.799305	0.000612444
KW11_Step3_008006|rs9	0.798286	0.00820056
KW11_Step3_002408|wdr75	0.77227	0.00304629
KW11_Step3_008828|fancf	0.74476	0.00124727
KW11_Step3_008969|fanca	0.735146	0.00237735
KW11_Step3_001490|nol6	0.719224	0.00877619
KW11_Step3_000330|cenps	0.718157	0.00177914
KW11_Step3_008317|rs18	0.691712	0.00411657
KW11_Step3_004178|recq4	0.672138	0.00155112
KW11_Step3_002512|zo84	0.668134	0.00484707
KW11_Step3_010495|rs25	0.663997	0.00190516
KW11_Step3_002482|zg53;KW11_Step0_003098|zg48;KW11_Step3_002479|zo71	0.661781	0.00103853
KW11_Step3_008423|rs26	0.656912	0.00388337
KW11_Step3_006907|c8ap2	0.649355	0.00378261
KW11_Step3_003002|rs15a	0.625123	0.0727232
KW11_Step3_012512|srbd1	0.616938	0.00390034
KW11_Step0_018209|fance	0.610761	0.00948708
KW11_Step3_001661|pk1ip	0.601208	0.300334
KW11_Step3_001889|rs7	0.594716	0.0121894
KW11_Step3_002630|gblp	0.58132	0.0266951
KW11_Step3_009007|rs27a	0.570954	0.0226735
KW11_Step3_003290|rs5	0.569135	0.0529362
KW11_Step0_005303|h1a	0.561682	0.00628558
KW11_Step3_008517|rs19	0.560143	0.0375262
KW11_Step3_001885|rs31	0.557856	0.00617153
KW11_Step3_007143|fap24	0.552638	0.00337323
KW11_Step3_006181|hnrpl	0.545671	0.515695
KW11_Step3_001879|rs11	0.539434	0.026152
KW11_Step3_007615|tif1b	0.53836	0.0149816
KW11_Step3_002089|ssrp1	0.537068	0.0151746
KW11_Step0_006031|dcr1a	0.532712	0.0501894
KW11_Step3_002061|sp16h	0.531505	0.0104746
KW11_Step3_005081|rl7a	0.530523	0.0129115
KW11_Step3_007468|rl24	0.523254	0.035797
KW11_Step3_001887|rs4	0.520791	0.00590876
KW11_Step0_017717|h1b	0.515715	0.0590968
KW11_Step3_004805|rl14	0.508656	0.0207962
KW11_Step3_000287|ccnc	0.496179	0.128561
KW11_Step3_005697|gnl3l	0.495768	0.0191129
KW11_Step3_001894|rssa	0.491683	0.0428996
KW11_Step3_000221|ca1ab	0.491188	0.100841
KW11_Step3_008574|rl27	0.488159	0.0894444
KW11_Step3_004333|npm	0.487435	0.00849056
KW11_Step3_007155|dgcr8	0.473209	0.0171718
KW11_Step3_002721|rl17	0.462918	0.0122681
KW11_Step3_001890|rs8	0.457215	0.0362833
KW11_Step3_001831|rl35a	0.456798	0.0293323
KW11_Step3_001886|rs3aa	0.452982	0.0109988
KW11_Step3_002713|rs16	0.450372	0.0204771
KW11_Step3_006132|rl23	0.438756	0.00725793
KW11_Step3_001829|rl28	0.437189	0.013069
KW11_Step3_008333|rl23a	0.434324	0.0185257
KW11_Step3_005282|erh	0.433733	0.0564321
KW11_Step3_001888|rs6	0.428935	0.0344441
KW11_Step3_008831|rl11	0.419051	0.0455702
KW11_Step3_013180|CI114	0.413303	0.516238
KW11_Step3_005915|fanci	0.408476	0.0185157
KW11_Step3_008971|facd2	0.401941	0.044149
KW11_Step3_004988|rs2;KW11_Step3_001824|rl18b	0.39651	0.0160037
KW11_Step3_002783|ipo5	0.395959	0.0463577
KW11_Step3_002218|ticrr	0.393918	0.0349039
KW11_Step3_009358|rif1	0.392326	0.156007
KW11_Step3_005734|if6	0.38779	0.0299525
KW11_Step3_001377|mtbp	0.380321	0.049286
KW11_Step3_003024|rs14	0.369156	0.0201129
KW11_Step3_007133|no29	0.368928	0.0249057
KW11_Step3_005060|rl13	0.363355	0.0258454
KW11_Step3_004580|rl7	0.361221	0.0397179
KW11_Step3_002910|rl34	0.360799	0.0378019
KW11_Step3_006221|hnrpq	0.355619	0.0618745
KW11_Step3_009179|zn835	0.346975	0.34917
KW11_Step3_003055|rl18a;KW11_Step3_006251|stml2	0.344017	0.0245938
KW11_Step3_007675|rl13a	0.343335	0.0594662
KW11_Step3_008101|rl26	0.338075	0.0552253
KW11_Step3_001827|rl22	0.326397	0.337249
KW11_Step3_003330|snd1	0.318156	0.129441
KW11_Step3_005329|ddx5;KW11_Step3_005191|ddx17;KW11_Step3_000555|ddx3	0.308993	0.0951195
KW11_Step3_003978|rs17	0.307726	0.495394
KW11_Step3_005523|nog1;KW11_Step3_006230|pick1	0.307175	0.102883
KW11_Step3_001833|rl4b	0.303922	0.0833505
KW11_Step0_002126|prkaa	0.301998	0.0918555
KW11_Step3_001826|rl21	0.292322	0.120363
KW11_Step3_002626|rl15	0.282681	0.31578
KW11_Step3_001828|rl27a	0.278744	0.535962
KW11_Step3_006419|srsf7	0.276387	0.181528
KW11_Step3_008822|ddx18	0.2705	0.360637
KW11_Step3_004457|rl6	0.260505	0.0480087
KW11_Step3_008832|prp4	0.25748	0.120739
KW11_Step3_004321|rl10	0.257465	0.312826
KW11_Step0_015758|bcd1	0.256964	0.186482
KW11_Step3_009154|noc2l	0.254012	0.11706
KW11_Step3_009250|las1l	0.249917	0.334472
KW11_Step3_007121|habp4	0.24549	0.073261
KW11_Step3_009364|nol9	0.242566	0.309588
KW11_Step3_009811|ubn2	0.241893	0.106119
KW11_Step3_007194|rl30	0.223088	0.118962
KW11_Step3_004200|rla0	0.215893	0.149818
KW11_Step3_001832|rl36	0.204655	0.491469
KW11_Step3_013184|senp3	0.19894	0.199517
KW11_Step3_002016|sltm	0.196272	0.169122
KW11_Step3_000998|hira	0.186231	0.287582
KW11_Step3_003649|llr1	0.177293	0.510453
KW11_Step3_002029|smd3	0.166565	0.592714
KW11_Step3_006422|hsp7c;KW11_Step3_001029|hsp70;KW11_Step3_000936|grp78	0.166244	0.245684
KW11_Step3_001631|pelp1	0.159455	0.36703
KW11_Step3_004138|rla2	0.154676	0.374237
KW11_Step3_002433|wrn;KW11_Step3_008988|ccs	0.148736	0.441909
KW11_Step3_005726|rl3l	0.14683	0.564075
KW11_Step3_006114|wdr89	0.145773	0.648826
KW11_Step3_008558|rl12	0.139535	0.457349
KW11_Step3_000559|ddx6	0.134479	0.392754
KW11_Step3_006591|gscr2	0.133593	0.315543
KW11_Step3_010338|acacb	0.130535	0.334754
KW11_Step3_003575|chd1;KW11_Step3_009649|chd2	0.11791	0.320451
KW11_Step3_011765|cabin	0.112824	0.555011
KW11_Step3_001835|rl8	0.108917	0.622653
KW11_Step3_002704|rl32	0.104828	0.703543
KW11_Step3_013646|no66	0.100535	0.539771
KW11_Step3_009033|hp1b3	0.0936344	0.583187
KW11_Step3_007215|tex10	0.0892476	0.536945
KW11_Step3_008916|myef2;KW11_Step3_008946|hnrpm	0.0836238	0.532906
KW11_Step3_005478|zn326	0.0824369	0.737591
KW11_Step3_005171|xrcc6	0.0734264	0.782838
KW11_Step3_008550|mrt4	0.0712084	0.624823
KW11_Step3_001881|rs13	0.0709491	0.708069
KW11_Step3_004144|rrp5	0.0648512	0.633251
KW11_Step3_006944|wdr18	0.0635756	0.676234
KW11_Step3_000115|as1ab	0.0625398	0.89899
KW11_Step3_004560|rl1d1	0.0611381	0.914471
KW11_Step3_007654|cul4a	0.0604374	0.891303
KW11_Step3_000307|cdk8;KW11_Step3_007405|cdk19	0.0479052	0.864874
KW11_Step3_007505|zn451	0.0473002	0.836476
KW11_Step3_010822|wiz	0.0399068	0.752701
KW11_Step3_007572|cebpz	0.0394818	0.855039
KW11_Step3_004473|xrcc5	0.0333987	0.895003
KW11_Step3_003572|cul4b	0.0273765	0.90452
KW11_Step3_000550|ddb1	0.0258167	0.893184
KW11_Step3_001488|nol11	0.0231674	0.973928
KW11_Step3_001884|rs24	0.00428053	0.989638
KW11_Step3_005127|tripc	-0.0166263	0.918246
KW11_Step3_008502|nat10	-0.0239065	0.873503
KW11_Step3_008188|nop2	-0.0263029	0.863466
KW11_Step3_009046|ehmt2	-0.0351207	0.773368
KW11_Step3_004733|nog2	-0.0423507	0.786239
KW11_Step3_001060|if23b	-0.0508287	0.758523
KW11_Step3_003969|ddx21	-0.0580703	0.643615
KW11_Step3_013981|acaca	-0.0586768	0.829701
KW11_Step3_002448|ybx2b;KW11_Step3_002447|ybox1;KW11_Step3_007278|ybx2a	-0.0587844	0.728757
KW11_Step3_009636|mdn1	-0.062899	0.734145
KW11_Step3_006758|rl9	-0.0893781	0.860729
KW11_Step3_004018|k0020	-0.0920713	0.592365
KW11_Step3_012669|ehmt1	-0.09318	0.565444
P02668;CON__P02668	-0.0954306	0.867702
KW11_Step3_005118|prp19	-0.0989965	0.680502
KW11_Step3_005101|cdca2	-0.10357	0.765297
KW11_Step3_005019|rrp1	-0.108399	0.576674
KW11_Step3_004128|ki67	-0.109213	0.519201
KW11_Step3_009567|nol8	-0.112149	0.340938
KW11_Step3_004548|recq1	-0.129099	0.536309
KW11_Step3_004413|nsa2	-0.129189	0.82364
KW11_Step3_003935|rbmx	-0.132211	0.317365
KW11_Step3_001823|rl10a	-0.140056	0.420755
KW11_Step3_003951|prpf3	-0.141177	0.670633
KW11_Step3_009912|f178a	-0.145311	0.347949
KW11_Step3_002141|t7l1b	-0.147325	0.626321
P15636;CON__P15636	-0.148255	0.407916
KW11_Step3_013268|pur6	-0.150273	0.331256
KW11_Step3_001014|hnrpc	-0.150639	0.344702
KW11_Step3_006686|atf1;KW11_Step3_004199|creb1	-0.156158	0.573494
KW11_Step3_007567|pura;KW11_Step3_001740|purbb	-0.171621	0.199963
KW11_Step3_004332|orc3	-0.173154	0.351602
KW11_Step3_009437|mov10	-0.179851	0.18251
KW11_Step3_009766|atad5	-0.18353	0.388706
KW11_Step3_007656|ddx51	-0.185743	0.153419
KW11_Step3_011279|brwd3	-0.186276	0.221361
KW11_Step3_004759|rpf2	-0.195197	0.254254
KW11_Step3_006564|rla1	-0.198791	0.727617
P00761;CON__P00761	-0.243835	0.176187
KW11_Step3_009580|larp7	-0.264841	0.16186
KW11_Step3_006791|pwp1	-0.2677	0.332963
KW11_Step3_001617|pcna	-0.270171	0.176657
KW11_Step3_005743|npa1p	-0.277297	0.251683
ENSEMBL:ENSBTAP00000031900;CON__ENSEMBL:ENSBTAP00000031900	-0.280047	0.0474021
LacI_AVI	-0.282774	0.050431
P02769;CON__P02769;P02768-1;CON__P02768-1;KW11_Step3_008654|pepl	-0.290448	0.0399815
KW11_Step3_006829|rb11a	-0.314368	0.211727
KW11_Step3_009321|urb2	-0.32184	0.062885
KW11_Step3_005238|rl7l	-0.322756	0.269208
KW11_Step0_150047|kat6a;KW11_Step3_011382|dpf1;KW11_Step3_001800|requa	-0.328631	0.217906
KW11_Step3_000154|baz1b	-0.330337	0.030915
Q3MHN5;CON__Q3MHN5;ENSEMBL:ENSBTAP00000018229;CON__ENSEMBL:ENSBTAP00000018229	-0.331494	0.049386
KW11_Step3_005587|orc1	-0.334712	0.114232
KW11_Step3_000148|b4	-0.356386	0.0603187
KW11_Step3_001528|nucl	-0.381808	0.0256175
KW11_Step3_006774|h2ax	-0.385355	0.686173
KW11_Step3_000959|h33;KW11_Step3_000327|cenpa	-0.38875	0.0951258
KW11_Step3_002703|dpoe3	-0.392019	0.0420903
KW11_Step3_001076|ima1	-0.42589	0.040508
KW11_Step3_000960|h4	-0.426061	0.0168131
KW11_Step3_014198|anr32	-0.435607	0.145553
KW11_Step3_003426|cdc6	-0.436134	0.209194
KW11_Step3_001563|orc4;Q2YDI2;CON__Q2YDI2	-0.457706	0.00900802
KW11_Step3_004534|orc5	-0.47107	0.0406755
KW11_Step3_008122|rsf1	-0.47427	0.341652
P02754;CON__P02754	-0.503697	0.366899
KW11_Step3_003020|ima2	-0.505336	0.0102537
KW11_Step3_004173|imb1	-0.508522	0.399958
KW11_Step3_000771|fbrl	-0.508591	0.00539067
KW11_Step3_001562|orc2	-0.517845	0.0143673
KW11_Step3_001081|inceb	-0.524499	0.0198094
KW11_Step3_005000|nop56	-0.53209	0.0040002
KW11_Step3_002055|sox3a;KW11_Step3_002053|sox21;KW11_Step3_002054|sox2;KW11_Step3_008966|sox1	-0.538	0.00313498
KW11_Step3_004516|rbm28	-0.545735	0.0974708
KW11_Step0_148091|z518a	-0.563095	0.00814044
KW11_Step3_008617|hcfc1	-0.567238	0.0355654
KW11_Step3_009969|nsd1	-0.589296	0.00472311
KW11_Step3_002011|skp1	-0.617971	0.00176442
KW11_Step3_004774|rs23	-0.627002	0.549524
KW11_Step3_001466|nh2l1	-0.629909	0.00169636
KW11_Step3_008937|brd3	-0.630732	0.0285198
KW11_Step3_001789|rbp4b	-0.632318	0.00201243
KW11_Step3_002731|nop58	-0.638875	0.00198031
KW11_Step0_151652|mdc1	-0.638977	0.00653472
Streptavidin;CON__Streptavidin	-0.643667	0.210118
KW11_Step3_003911|rl36a	-0.646281	0.313209
KW11_Step3_008446|jade2	-0.646611	0.00695847
KW11_Step3_002970|rrs1	-0.64795	0.366758
KW11_Step3_003394|arid2	-0.660667	0.0144761
KW11_Step3_011375|gar1	-0.664786	0.0815952
KW11_Step3_000958|gfp;KW11_Step3_007668|h2b11;KW11_Step3_012677|h2b	-0.692209	0.00289036
KW11_Step3_004734|wdr36	-0.712812	0.00155734
KW11_Step3_004177|atd2b	-0.717917	0.00298799
KW11_Step3_005020|dkc1	-0.717954	0.000970856
P02666;CON__P02666	-0.730491	0.0451472
KW11_Step3_000185|bore2	-0.733267	0.058621
KW11_Step3_008521|dhx15	-0.74407	0.00192557
KW11_Step3_002711|brd2	-0.793053	0.0134759
KW11_Step3_003074|pinx1	-0.807569	0.0014986
KW11_Step3_008034|mcph1	-0.832685	0.000735052
KW11_Step3_009171|zmym3	-0.835682	0.0267267
KW11_Step3_001185|laml3	-0.842485	0.00275472
KW11_Step3_004722|desp	-0.871063	0.212438
KW11_Step3_005380|smca5;KW11_Step3_007842|smca1	-0.893382	0.000287386
KW11_Step3_006558|rad52	-0.906791	0.00105841
KW11_Step3_002039|snf5	-0.930784	0.00162713
KW11_Step3_009509|atad2	-0.948285	0.00743018
KW11_Step3_001905|ruvb1	-0.968548	0.000302923
KW11_Step3_008799|cdka1;KW11_Step3_011204|cdka2	-0.985669	0.201574
KW11_Step3_010826|pb1	-1.00493	0.000262052
KW11_Step3_007957|nolc1	-1.02495	0.000836318
KW11_Step3_002653|cbx3;KW11_Step3_007856|cbx1	-1.02707	0.00656696
KW11_Step3_005228|mta2	-1.03212	0.000292037
KW11_Step3_003789|sall4;KW11_Step3_005177|sall1;KW11_Step3_004949|sall3	-1.04442	0.000189098
KW11_Step3_000977|hda1b	-1.04933	0.000480456
KW11_Step3_001780|rbbp7	-1.05404	0.00153699
KW11_Step3_008451|atrx	-1.08056	0.0342681
KW11_Step3_001467|nhp2	-1.08284	0.00479474
KW11_Step3_000153|baz1a	-1.0872	0.000331259
KW11_Step3_003535|hells	-1.11045	7.555e-05
KW11_Step3_005741|kat7	-1.11159	0.000805752
KW11_Step3_002945|mbd3;KW11_Step3_004292|mbd2	-1.11752	0.000311965
KW11_Step3_007716|smce1	-1.17779	0.0234451
KW11_Step3_003057|smca4	-1.2051	3.86618e-05
KW11_Step3_007740|smrc1;KW11_Step3_003427|smrc2	-1.21473	5.1805e-05
KW11_Step3_000956|h2a1	-1.23175	0.195598
KW11_Step3_002409|wdr76	-1.23908	0.00233435
KW11_Step3_006727|chd4;KW11_Step3_009536|chd3	-1.24197	8.97621e-05
KW11_Step3_002950|brd7	-1.25594	0.0081492
KW11_Step3_009984|tcf20;KW11_Step3_011920|rai1	-1.25898	0.00332423
KW11_Step3_001906|ruvb2	-1.29054	0.000231903
KW11_Step3_000423|coil	-1.36988	1.44666e-05
KW11_Step3_005468|p66a;KW11_Step3_013540|p66b	-1.44092	0.00033277
KW11_Step3_007597|smrd2;KW11_Step3_013511|smrd3	-1.44265	0.000382122
KW11_Step3_004306|acl6a;KW11_Step3_011020|acl6b	-1.44495	0.000889762
KW11_Step3_002841|ks6a3	-1.55642	0.0277497
KW11_Step3_008366|zn462	-1.56694	0.000469237
KW11_Step3_009405|phf14	-1.63758	0.00158008
KW11_Step3_009104|adnp	-1.69844	0.00114286
KW11_Step3_009659|kdm2a	-1.70564	0.000230501
KW11_Step3_008935|arp6	-1.75634	1.7959e-06
KW11_Step3_001830|rl31	-1.88944	0.306245
KW11_Step3_011775|mll4	-1.89313	3.19888e-05
KW11_Step3_008052|dmap1	-1.98755	0.000209769
KW11_Step3_007494|mta1	-2.05851	4.7685e-06
KW11_Step3_002026|smc5	-2.09952	1.12534e-05
KW11_Step3_002027|smc6	-2.13418	9.41e-07
KW11_Step3_009661|srcap	-2.37864	1.85093e-05
KW11_Step0_001886|nse2	-2.59998	6.84e-05
KW11_Step3_007045|nkx62	-2.61249	1.6373e-06
KW11_Step3_001511|nse1	-2.77262	1.18199e-05
KW11_Step3_007664|cenpc	-3.03796	5.382e-07
KW11_Step3_008501|nse4a	-3.28626	0.000148671
KW11_Step3_009202|magg1	-3.40354	8.167e-07
KW11_Step3_003719|top2a	-7.60815	4.1e-09

### Sheet: TOP2-i
id	logFC	P_Value
KW11_Step3_009504|rtel1	6.06117	0.000225962
KW11_Step3_001277|mcm10	5.87115	6.57511e-05
KW11_Step3_009066|flna;KW11_Step3_004158|flnc;KW11_Step3_009190|flnb	4.27664	0.00618617
KW11_Step3_007505|zn451	4.14797	0.0247453
KW11_Step3_011087|rfc1	3.469	0.00402784
KW11_Step3_005720|dpod1	3.16273	0.00119199
KW11_Step3_002031|smo1b	3.01086	0.00155513
KW11_Step3_000608|dpod2	2.92589	0.00223471
KW11_Step3_005310|rfa2	2.86784	1.78876e-05
KW11_Step3_007624|dpoe4	2.62139	0.000454619
KW11_Step3_001807|rfa1	2.49617	0.000130052
KW11_Step3_003066|rfc4	2.35542	0.000169837
KW11_Step3_001279|mcm3m;KW11_Step3_001280|mcm3	2.34185	0.000103182
KW11_Step3_000542|dcc1	2.29348	0.000302225
KW11_Step3_002225|tipin	2.2685	0.0458734
KW11_Step3_008005|pri1	2.23185	0.0144432
KW11_Step3_006247|rfc3	2.20652	0.000155756
KW11_Step3_006107|rfc5	2.16716	9.14485e-05
KW11_Step3_007210|pri2	2.12985	0.00187486
KW11_Step3_000137|atr	2.08995	0.0166179
KW11_Step3_007237|dpoa2	2.00693	0.0213501
KW11_Step3_001283|mcm6;KW11_Step3_001274|mc6za;KW11_Step3_007974|mcm8	2.00591	0.00208545
KW11_Step3_005462|dpoe1	1.99979	0.00380734
KW11_Step3_001278|mcm2	1.99474	0.00183538
KW11_Step3_008435|tim	1.9755	0.00750909
KW11_Step3_000611|dpola	1.91323	0.0339508
KW11_Step3_001282|mcm5a	1.89365	0.0053787
KW11_Step3_007790|rfc2	1.88922	0.000181173
KW11_Step3_007310|ctf8	1.8679	0.05716
KW11_Step3_004964|rfa3	1.82639	0.0852068
KW11_Step3_003010|dpoe2	1.81992	0.0597982
KW11_Step3_002842|psf1	1.81417	0.0112184
KW11_Step3_001284|mcm7	1.80472	0.00556675
KW11_Step0_006031|dcr1a	1.78179	0.000242415
KW11_Step3_000487|ctf18	1.7581	0.125459
KW11_Step3_002527|sld5	1.74692	0.101918
KW11_Step3_000268|cdc45	1.68991	0.015914
KW11_Step3_001281|mcm4	1.67544	0.0208524
KW11_Step3_002845|psf3	1.66529	0.0171851
KW11_Step3_010568|rmi2	1.63713	0.0574866
KW11_Step3_001617|pcna	1.54674	0.000722555
KW11_Step3_003027|dpod3	1.52956	0.076671
KW11_Step3_001723|psf2	1.5205	0.0163552
KW11_Step3_006654|fancc	1.51968	0.124773
KW11_Step3_001661|pk1ip	1.46591	0.0186179
KW11_Step3_004548|recq1	1.43043	0.00678231
KW11_Step3_008824|traip	1.38062	0.015944
KW11_Step3_009007|rs27a	1.21749	0.041894
KW11_Step3_001827|rl22	1.07055	0.0572825
KW11_Step3_006758|rl9	1.06818	0.112383
KW11_Step3_005697|gnl3l	1.01262	0.00570892
KW11_Step3_000389|clspn	0.99606	0.0914022
P60712;KW11_Step3_000030|actg	0.945516	0.036341
KW11_Step3_002089|ssrp1	0.932112	0.00476527
KW11_Step3_001846|rmi1	0.926244	0.245409
KW11_Step3_008822|ddx18	0.918567	0.0362724
KW11_Step3_005329|ddx5;KW11_Step3_005191|ddx17;KW11_Step3_000555|ddx3	0.864058	0.029103
KW11_Step3_005915|fanci	0.860603	0.0646219
KW11_Step3_004580|rl7	0.854404	0.0932103
KW11_Step3_005734|if6	0.834774	0.018872
KW11_Step3_008971|facd2	0.82647	0.0595921
KW11_Step3_005081|rl7a	0.76726	0.100154
KW11_Step3_013927|fancb	0.764211	0.116768
KW11_Step3_002061|sp16h	0.758163	0.0341371
KW11_Step3_003719|top2a	0.735793	0.0272223
KW11_Step3_007095|ssf1	0.732284	0.295498
KW11_Step3_004178|recq4	0.688492	0.0576657
KW11_Step3_002016|sltm	0.68637	0.143652
KW11_Step3_004138|rla2	0.681234	0.087874
KW11_Step3_009479|rnc	0.675262	0.0953036
KW11_Step3_000173|blm	0.674385	0.299985
KW11_Step3_007468|rl24	0.670084	0.0969608
KW11_Step3_007055|fancm	0.661907	0.214815
KW11_Step3_002783|ipo5	0.661162	0.044571
KW11_Step3_003002|rs15a	0.64994	0.119579
KW11_Step3_003951|prpf3	0.64204	0.149391
KW11_Step3_002433|wrn;KW11_Step3_008988|ccs	0.636479	0.160787
KW11_Step3_007306|dhx33	0.635077	0.205758
KW11_Step3_001490|nol6	0.630223	0.244769
KW11_Step3_004173|imb1	0.623086	0.485466
KW11_Step3_008831|rl11	0.619393	0.0395133
KW11_Step3_008517|rs19	0.615915	0.0654271
KW11_Step3_008968|fancl	0.613678	0.135448
KW11_Step3_008122|rsf1	0.605674	0.372674
KW11_Step3_006419|srsf7	0.603223	0.361769
KW11_Step3_005806|tasp1	0.592064	0.171214
KW11_Step3_006217|fp100	0.591678	0.226017
KW11_Step3_004413|nsa2	0.587237	0.0786473
KW11_Step0_030898|rs21	0.580344	0.209898
KW11_Step3_006221|hnrpq	0.575613	0.0458754
KW11_Step3_002029|smd3	0.565825	0.422533
KW11_Step3_005238|rl7l	0.561877	0.151504
KW11_Step3_004805|rl14	0.548581	0.0719867
KW11_Step3_008317|rs18	0.546215	0.0650431
KW11_Step3_004733|nog2	0.545694	0.365609
KW11_Step3_001885|rs31	0.541888	0.0473954
KW11_Step3_004621|fancg	0.530564	0.450295
KW11_Step3_008969|fanca	0.528651	0.33233
KW11_Step3_008333|rl23a	0.512824	0.0792153
KW11_Step3_002721|rl17	0.500637	0.0597214
KW11_Step3_005282|erh	0.472739	0.443695
KW11_Step3_007155|dgcr8	0.472503	0.082269
KW11_Step3_006791|pwp1	0.449447	0.165432
KW11_Step3_005557|top3a	0.441626	0.677724
KW11_Step3_003978|rs17	0.425595	0.231225
KW11_Step3_001880|rs12	0.420102	0.561269
KW11_Step3_005523|nog1;KW11_Step3_006230|pick1	0.418454	0.110386
KW11_Step3_007143|fap24	0.415417	0.380094
KW11_Step3_008832|prp4	0.415333	0.345558
KW11_Step3_002910|rl34	0.407801	0.136316
KW11_Step3_006114|wdr89	0.404434	0.533959
KW11_Step0_018209|fance	0.398812	0.263506
KW11_Step3_007675|rl13a	0.386793	0.126126
KW11_Step3_000221|ca1ab	0.382193	0.335637
KW11_Step3_007194|rl30	0.379337	0.133542
KW11_Step3_001888|rs6	0.377077	0.157832
KW11_Step3_008828|fancf	0.369037	0.535721
KW11_Step3_003649|llr1	0.365625	0.682293
KW11_Step3_004473|xrcc5	0.358077	0.234463
KW11_Step3_009653|cp088	0.352872	0.618102
KW11_Step3_001879|rs11	0.348271	0.219914
KW11_Step3_007572|cebpz	0.346196	0.345534
KW11_Step3_002626|rl15	0.340234	0.350315
KW11_Step3_008101|rl26	0.333104	0.260033
KW11_Step3_001468|nip7	0.317722	0.572447
KW11_Step3_001488|nol11	0.315011	0.22409
KW11_Step3_010495|rs25	0.306307	0.206246
KW11_Step3_005060|rl13	0.303161	0.35666
KW11_Step3_001185|laml3	0.283652	0.285771
P02668;CON__P02668	0.249352	0.696985
KW11_Step3_004457|rl6	0.244414	0.345077
KW11_Step3_001631|pelp1	0.230127	0.375552
KW11_Step3_007846|pa2g4	0.227571	0.705039
KW11_Step3_003024|rs14	0.218778	0.385604
KW11_Step3_005118|prp19	0.214203	0.699278
KW11_Step3_002512|zo84	0.200424	0.75008
KW11_Step3_001833|rl4b	0.196366	0.613977
KW11_Step3_007121|habp4	0.190958	0.501374
KW11_Step3_004333|npm	0.190009	0.653774
KW11_Step3_007654|cul4a	0.172306	0.751723
KW11_Step3_000330|cenps	0.171014	0.82219
KW11_Step3_001887|rs4	0.163303	0.555487
KW11_Step3_013646|no66	0.162057	0.490697
KW11_Step3_002276|top1	0.138566	0.571937
KW11_Step3_002408|wdr75	0.13322	0.558486
KW11_Step3_004734|wdr36	0.132863	0.837164
KW11_Step3_001886|rs3aa	0.125845	0.730868
KW11_Step3_006591|gscr2	0.117416	0.619334
KW11_Step3_003290|rs5	0.114492	0.740818
KW11_Step3_004018|k0020	0.099869	0.726307
KW11_Step3_000115|as1ab	0.0970273	0.858353
KW11_Step3_005019|rrp1	0.096601	0.803248
KW11_Step3_008916|myef2;KW11_Step3_008946|hnrpm	0.09335	0.768909
KW11_Step3_005171|xrcc6	0.0862131	0.851107
KW11_Step3_003935|rbmx	0.0476935	0.82993
KW11_Step3_008423|rs26	0.0468457	0.914298
KW11_Step3_010338|acacb	0.0383823	0.930474
KW11_Step3_006422|hsp7c;KW11_Step3_001029|hsp70;KW11_Step3_000936|grp78	0.0258574	0.907594
KW11_Step3_006132|rl23	0.0226055	0.965387
KW11_Step3_004321|rl10	0.0197581	0.975987
KW11_Step3_006564|rla1	0.00513858	0.993456
KW11_Step3_004060|wdr43	0.00498707	0.98946
KW11_Step3_009364|nol9	-0.00253719	0.993159
KW11_Step3_001884|rs24	-0.00462753	0.98841
KW11_Step3_004988|rs2;KW11_Step3_001824|rl18b	-0.0427063	0.937865
KW11_Step3_002362|utp15	-0.0460811	0.844831
KW11_Step3_008188|nop2	-0.047743	0.844476
KW11_Step3_009321|urb2	-0.0542136	0.821272
KW11_Step3_008550|mrt4	-0.0643898	0.799639
KW11_Step3_001835|rl8	-0.0678768	0.864624
KW11_Step0_002126|prkaa	-0.0681269	0.873468
KW11_Step3_009580|larp7	-0.0749061	0.755105
KW11_Step3_001889|rs7	-0.0782644	0.902592
KW11_Step3_002970|rrs1	-0.113347	0.689825
KW11_Step3_002482|zg53;KW11_Step0_003098|zg48;KW11_Step3_002479|zo71	-0.124384	0.75863
KW11_Step3_009437|mov10	-0.144241	0.521249
KW11_Step3_004200|rla0	-0.145424	0.758861
KW11_Step3_002630|gblp	-0.170467	0.815254
KW11_Step3_002448|ybx2b;KW11_Step3_002447|ybox1;KW11_Step3_007278|ybx2a	-0.172623	0.496224
KW11_Step3_001014|hnrpc	-0.180594	0.515572
KW11_Step3_009250|las1l	-0.18135	0.66931
KW11_Step3_009179|zn835	-0.190758	0.775628
KW11_Step3_007215|tex10	-0.195159	0.690631
KW11_Step3_005478|zn326	-0.195161	0.565377
KW11_Step3_003055|rl18a;KW11_Step3_006251|stml2	-0.203693	0.717073
KW11_Step3_008284|cir1a	-0.211068	0.674761
KW11_Step3_007567|pura;KW11_Step3_001740|purbb	-0.211309	0.471687
KW11_Step3_004516|rbm28	-0.214321	0.656939
KW11_Step3_003572|cul4b	-0.22426	0.725931
KW11_Step3_008446|jade2	-0.233815	0.713235
KW11_Step3_004759|rpf2	-0.238769	0.358615
KW11_Step3_001890|rs8	-0.241438	0.763303
KW11_Step3_000559|ddx6	-0.252613	0.295302
KW11_Step3_004560|rl1d1	-0.255928	0.720143
KW11_Step3_000550|ddb1	-0.270063	0.343619
KW11_Step3_013268|pur6	-0.275295	0.582338
KW11_Step3_004774|rs23	-0.300259	0.509921
KW11_Step3_000287|ccnc	-0.315891	0.620103
KW11_Step3_000771|fbrl	-0.322769	0.22167
KW11_Step3_001894|rssa	-0.334882	0.62914
KW11_Step3_006944|wdr18	-0.345708	0.493648
KW11_Step3_009567|nol8	-0.348412	0.322665
KW11_Step3_001060|if23b	-0.351965	0.230615
KW11_Step3_007656|ddx51	-0.355004	0.140939
KW11_Step3_008574|rl27	-0.382637	0.675491
KW11_Step3_008006|rs9	-0.388201	0.611362
KW11_Step3_013981|acaca	-0.390889	0.269074
KW11_Step3_001881|rs13	-0.39645	0.414751
KW11_Step3_008684|rl35	-0.424903	0.647615
KW11_Step3_001076|ima1	-0.425849	0.128201
KW11_Step3_001528|nucl	-0.42649	0.333312
KW11_Step3_005000|nop56	-0.428637	0.0891973
KW11_Step3_009099|heat1	-0.43806	0.466858
LacI_AVI	-0.45241	0.0730898
KW11_Step3_002713|rs16	-0.471441	0.511212
KW11_Step3_010822|wiz	-0.474933	0.107555
KW11_Step3_003426|cdc6	-0.487302	0.445455
KW11_Step3_009358|rif1	-0.48927	0.20433
KW11_Step3_001831|rl35a	-0.49241	0.649932
P02769;CON__P02769;P02768-1;CON__P02768-1;KW11_Step3_008654|pepl	-0.493761	0.0683298
KW11_Step3_002704|rl32	-0.497547	0.50733
KW11_Step3_002731|nop58	-0.508857	0.050773
KW11_Step3_003911|rl36a	-0.51821	0.616426
KW11_Step3_004722|desp	-0.521175	0.569472
P00761;CON__P00761	-0.524981	0.0733322
KW11_Step0_150047|kat6a;KW11_Step3_011382|dpf1;KW11_Step3_001800|requa	-0.529008	0.358801
KW11_Step3_006558|rad52	-0.556903	0.387279
KW11_Step3_002397|wdhd1	-0.565622	0.501222
KW11_Step3_001377|mtbp	-0.590098	0.139441
KW11_Step3_007133|no29	-0.591027	0.553321
P15636;CON__P15636	-0.600496	0.0381382
KW11_Step3_001828|rl27a	-0.62638	0.576502
KW11_Step3_009154|noc2l	-0.630301	0.401116
KW11_Step3_006829|rb11a	-0.631697	0.161898
KW11_Step3_000960|h4	-0.64939	0.077871
KW11_Step3_005743|npa1p	-0.654194	0.116035
KW11_Step3_009912|f178a	-0.655561	0.0767448
KW11_Step3_001829|rl28	-0.684392	0.514078
KW11_Step3_003969|ddx21	-0.693443	0.172046
KW11_Step3_007615|tif1b	-0.730437	0.0189605
KW11_Step3_007045|nkx62	-0.764451	0.0122488
KW11_Step3_009636|mdn1	-0.778937	0.417124
KW11_Step3_005741|kat7	-0.781285	0.244706
Q3MHN5;CON__Q3MHN5;ENSEMBL:ENSBTAP00000018229;CON__ENSEMBL:ENSBTAP00000018229	-0.785582	0.0355384
KW11_Step3_001826|rl21	-0.791342	0.37766
KW11_Step3_003020|ima2	-0.794469	0.238112
KW11_Step0_151652|mdc1	-0.802081	0.239629
KW11_Step3_003575|chd1;KW11_Step3_009649|chd2	-0.811695	0.106094
KW11_Step3_001466|nh2l1	-0.812626	0.0361197
KW11_Step3_005127|tripc	-0.815711	0.221735
KW11_Step3_011765|cabin	-0.818413	0.0351355
KW11_Step3_001832|rl36	-0.839199	0.356721
KW11_Step3_002011|skp1	-0.85841	0.0224377
KW11_Step3_001823|rl10a	-0.859494	0.340853
KW11_Step3_008521|dhx15	-0.861326	0.0534963
KW11_Step3_005726|rl3l	-0.881207	0.43466
KW11_Step3_004128|ki67	-0.893479	0.0217881
KW11_Step3_008502|nat10	-0.898479	0.308321
KW11_Step3_011375|gar1	-0.902757	0.120615
KW11_Step3_012512|srbd1	-0.910209	0.0969913
KW11_Step3_002345|ubf1b	-0.925658	0.0112036
KW11_Step3_004144|rrp5	-0.947903	0.238264
KW11_Step3_000998|hira	-0.959703	0.0440336
KW11_Step3_013184|senp3	-1.01441	0.386158
KW11_Step3_014198|anr32	-1.0206	0.0553667
KW11_Step3_008799|cdka1;KW11_Step3_011204|cdka2	-1.02758	0.237865
ENSEMBL:ENSBTAP00000031900;CON__ENSEMBL:ENSBTAP00000031900	-1.03433	0.0603284
P02754;CON__P02754	-1.03832	0.0818239
KW11_Step3_009811|ubn2	-1.04789	0.084964
KW11_Step3_003074|pinx1	-1.05193	0.11125
KW11_Step3_000307|cdk8;KW11_Step3_007405|cdk19	-1.09728	0.199901
KW11_Step3_001081|inceb	-1.10418	0.119515
KW11_Step3_002055|sox3a;KW11_Step3_002053|sox21;KW11_Step3_002054|sox2;KW11_Step3_008966|sox1	-1.17609	0.00441387
KW11_Step3_008366|zn462	-1.18824	0.104957
KW11_Step3_008558|rl12	-1.19643	0.388459
KW11_Step3_007957|nolc1	-1.22768	0.0213295
KW11_Step3_002218|ticrr	-1.24308	0.126325
KW11_Step3_001780|rbbp7	-1.24564	0.0195675
KW11_Step3_005020|dkc1	-1.24989	0.112629
KW11_Step3_006686|atf1;KW11_Step3_004199|creb1	-1.25519	0.00263725
KW11_Step3_008617|hcfc1	-1.29315	0.0238047
Streptavidin;CON__Streptavidin	-1.30516	0.103052
KW11_Step0_151192|zik1	-1.34376	0.00148648
KW11_Step3_007664|cenpc	-1.3588	0.000697983
KW11_Step3_001789|rbp4b	-1.36283	0.0401176
KW11_Step3_009766|atad5	-1.36815	0.047535
KW11_Step3_009405|phf14	-1.38431	0.0780395
KW11_Step3_000185|bore2	-1.39411	0.0303612
KW11_Step3_009046|ehmt2	-1.41244	0.120235
KW11_Step3_007716|smce1	-1.46165	0.0528917
KW11_Step3_009171|zmym3	-1.50938	0.00969244
KW11_Step3_000154|baz1b	-1.50974	0.0154788
KW11_Step3_000958|gfp;KW11_Step3_007668|h2b11;KW11_Step3_012677|h2b	-1.52016	0.0164908
KW11_Step3_011279|brwd3	-1.56333	0.00172289
KW11_Step3_008034|mcph1	-1.593	0.000261475
KW11_Step3_002039|snf5	-1.61986	0.0374809
KW11_Step3_001467|nhp2	-1.7014	0.0737816
KW11_Step3_007597|smrd2;KW11_Step3_013511|smrd3	-1.71166	0.0355869
KW11_Step3_000977|hda1b	-1.73203	0.0007097
KW11_Step0_148091|z518a	-1.73841	0.00174876
KW11_Step3_012669|ehmt1	-1.77199	0.0452511
KW11_Step3_009104|adnp	-1.77215	0.0290626
KW11_Step3_004534|orc5	-1.79017	0.000535076
KW11_Step3_002703|dpoe3	-1.82367	0.0670085
KW11_Step3_005468|p66a;KW11_Step3_013540|p66b	-1.83363	0.000399507
KW11_Step3_002711|brd2	-1.9163	0.000529148
KW11_Step0_005303|h1a	-1.92898	0.00995247
KW11_Step3_005228|mta2	-1.93343	0.000258775
KW11_Step3_000423|coil	-1.97921	0.0710545
KW11_Step3_002409|wdr76	-1.98235	0.0130776
KW11_Step3_001830|rl31	-2.03653	0.0788261
KW11_Step0_017717|h1b	-2.05532	0.0359157
KW11_Step3_009984|tcf20;KW11_Step3_011920|rai1	-2.08379	0.0176406
KW11_Step3_004332|orc3	-2.12951	0.000269662
KW11_Step3_001906|ruvb2	-2.15101	0.000260203
KW11_Step3_011775|mll4	-2.18871	0.033831
KW11_Step3_003535|hells	-2.2638	0.000786424
KW11_Step3_009659|kdm2a	-2.26821	0.0028728
KW11_Step3_001905|ruvb1	-2.27387	0.000485766
KW11_Step3_008935|arp6	-2.3163	0.00786244
KW11_Step3_000148|b4	-2.35569	0.00018847
KW11_Step3_002945|mbd3;KW11_Step3_004292|mbd2	-2.36803	0.000284929
KW11_Step3_008052|dmap1	-2.37815	0.00103713
KW11_Step3_009661|srcap	-2.42378	0.00654026
KW11_Step3_002653|cbx3;KW11_Step3_007856|cbx1	-2.42447	0.00562132
KW11_Step3_006727|chd4;KW11_Step3_009536|chd3	-2.42703	0.000154983
KW11_Step3_003394|arid2	-2.46378	0.00690656
KW11_Step3_005380|smca5;KW11_Step3_007842|smca1	-2.52496	0.000902749
KW11_Step3_001563|orc4;Q2YDI2;CON__Q2YDI2	-2.56478	0.000112672
KW11_Step3_002950|brd7	-2.58587	0.00542244
KW11_Step3_008937|brd3	-2.61283	0.000144924
KW11_Step3_002027|smc6	-2.63522	2.98864e-05
KW11_Step3_005587|orc1	-2.71262	0.000728211
KW11_Step3_001562|orc2	-2.72136	9.66184e-05
KW11_Step3_004306|acl6a;KW11_Step3_011020|acl6b	-2.79456	0.00471693
KW11_Step3_007494|mta1	-2.79974	0.000456564
KW11_Step3_000959|h33;KW11_Step3_000327|cenpa	-2.95252	0.143608
KW11_Step3_006774|h2ax	-3.0332	0.146047
KW11_Step3_002026|smc5	-3.04448	5.57324e-05
KW11_Step3_010826|pb1	-3.06448	0.00020683
KW11_Step3_003789|sall4;KW11_Step3_005177|sall1;KW11_Step3_004949|sall3	-3.10107	0.000290608
KW11_Step3_003057|smca4	-3.10581	0.000938608
KW11_Step3_004177|atd2b	-3.10958	4.70635e-05
KW11_Step0_001886|nse2	-3.13587	0.000938282
KW11_Step3_009509|atad2	-3.21874	0.000167212
KW11_Step3_007740|smrc1;KW11_Step3_003427|smrc2	-3.43868	1.53496e-05
KW11_Step3_008501|nse4a	-3.45045	2.78257e-05
KW11_Step3_000153|baz1a	-3.51267	0.00362229
KW11_Step3_001511|nse1	-3.72708	0.000560527
KW11_Step3_009202|magg1	-4.07447	8.8654e-06
KW11_Step3_008451|atrx	-4.42885	0.000301618
KW11_Step3_000956|h2a1	-6.85733	7.18175e-05
KW11_Step3_009969|nsd1	-11.8573	9.447e-07
